# Bacteriophage protein Dap2 inhibits bacterial type III secretion system and synergizes with Dap1 to evade anti-phage immunity

**DOI:** 10.1101/2025.03.13.642734

**Authors:** Jingru Zhao, Yuhao Zhu, Chenchen Wang, Fan Tian, Jun Deng, Jianglin Liao, Zhuojun Zhong, Jiazhen Liu, Nannan Guo, Shuai Le, Haihua Liang

## Abstract

The evolutionary arms race between bacterial immunity and phages has driven the emergence of sophisticated anti-defense systems (ADSs). However, certain ADSs exhibit incomplete suppression of their cognate defense systems, suggesting functional cooperation between multiple ADSs targeting the same bacterial safeguard. In this study, we characterize Dap2, a protein encoded by a *Pseudomonas aeruginosa* phage PaoP5, which directly binds to the Lon protease to prevent the degradation of the phage-encoded HNH endonuclease. Deletion of *dap2* in PaoP5 exhibits significantly impaired genome packaging due to insufficient levels of HNH. Strikingly, Dap2 synergizes with its genomically adjacent partner Dap1, a previously identified HNH-binding protein providing partial Lon resistance, to achieve complete protection of HNH. Beyond anti-defense activity, Dap2 disrupts host virulence by sequestering the type III secretion system (T3SS) transcriptional activator ExsA, suppressing bacterial pathogenicity while redirecting metabolic resources toward phage progeny production. This study unveils a dual functional ADS that simultaneously modulates bacterial virulence and anti-phage immunity, both aimed at ensuring phage survival and maximizing progeny production. Furthermore, it elucidates a novel mechanism whereby phages employ synergistic ADS pairs (Dap1/Dap2) to achieve complete neutralization of a bacterial defense system, when individual components provide only partial protection. These findings significantly enhance our understanding of the intricate evolutionary arms race between phages and their bacterial hosts.
