## Supplemental Table 5 for "Bacteriophage protein Dap2 inhibits bacterial type III secretion system and synergizes with Dap1 to evade anti-phage immunity"

### Sheet: 34
003	PP836136_00182	0.886	132	15	0	1	132	1	132	2.824E-77	255
004	PP836136_00181	0.99	100	1	0	1	100	39	138	4.479E-62	209
003	PP836135_00185	0.992	134	1	0	1	134	1	134	1.334E-86	282
004	PP836135_00184	0.99	100	1	0	1	100	39	138	4.479E-62	209
003	PP766723_00075	0.985	134	2	0	1	134	1	134	1.216E-85	279
004	PP766723_00074	0.99	100	1	0	1	100	173	272	4.479E-62	209
003	PP712940_00116	0.94	134	8	0	1	134	1	134	2.976E-81	267
004	PP712940_00115	0.99	100	1	0	1	100	39	138	4.479E-62	209
004	PP541513_00158	0.38	100	60	0	1	100	39	136	1.135E-14	73
003	PP541513_00157	0.462	128	68	0	1	128	1	128	7.528E-26	107
004	PP203294_00126	0.99	100	1	0	1	100	39	138	4.479E-62	209
003	PP203294_00125	0.992	134	1	0	1	134	1	134	1.334E-86	282
003	OR941787_00040	0.886	132	15	0	1	132	1	132	2.824E-77	255
004	OR941787_00039	0.99	100	1	0	1	100	39	138	4.479E-62	209
003	OR858750_00020	0.886	132	15	0	1	132	1	132	2.824E-77	255
004	OR858750_00019	0.99	100	1	0	1	100	39	138	4.479E-62	209
004	OR211677_00006	0.99	100	1	0	1	100	39	138	4.479E-62	209
003	OR211677_00005	0.947	134	7	0	1	134	1	134	2.379E-82	270
003	OQ992554_00097	0.977	134	3	0	1	134	1	134	1.109E-84	276
004	OQ992554_00096	0.99	100	1	0	1	100	39	138	4.479E-62	209
003	OQ921398_00157	0.97	134	4	0	1	134	1	134	3.923E-84	275
004	OQ921398_00156	0.99	100	1	0	1	100	39	138	4.479E-62	209
004	OQ850183_00005	0.99	100	1	0	1	100	39	138	4.479E-62	209
003	OQ850183_00004	0.985	134	2	0	1	134	1	134	8.870E-86	280
004	OQ721915_00128	0.98	100	2	0	1	100	39	138	4.094E-61	207
003	OQ721915_00127	0.878	132	16	0	1	132	1	132	3.532E-76	252
004	OQ411628_00157	0.99	100	1	0	1	100	39	138	4.479E-62	209
003	OQ411628_00156	0.962	134	5	0	1	134	1	134	1.903E-83	273
003	OQ319937_00081	0.992	134	1	0	1	134	1	134	1.334E-86	282
004	OQ319937_00080	0.99	100	1	0	1	100	39	138	4.479E-62	209
004	OQ319936_00056	0.98	100	2	0	1	100	39	138	1.586E-61	208
003	OQ319936_00055	0.886	132	15	0	1	132	1	132	2.824E-77	255
003	OQ319933_00135	0.992	134	1	0	1	134	1	134	1.334E-86	282
004	OQ319933_00134	0.99	100	1	0	1	100	39	138	4.479E-62	209
004	OQ225163_00093	0.98	100	2	0	1	100	39	138	2.176E-61	207
003	OQ225163_00092	0.878	132	16	0	1	132	1	132	1.878E-76	253
004	OQ225162_00146	0.99	100	1	0	1	100	39	138	4.479E-62	209
003	OQ225162_00145	0.878	132	16	0	1	132	1	132	3.532E-76	252
004	OQ210008_00121	0.98	100	2	0	1	100	39	138	1.586E-61	208
003	OQ210008_00120	0.985	134	2	0	1	134	1	134	2.508E-86	281
004	OQ210007_00127	0.99	100	1	0	1	100	39	138	4.479E-62	209
003	OQ210007_00126	0.888	134	15	0	1	134	1	134	1.646E-78	259
003	OQ200059_00082	0.886	132	15	0	1	132	1	132	2.824E-77	255
004	OQ200059_00081	0.99	100	1	0	1	100	39	138	4.479E-62	209
004	OQ164637_00004	0.98	100	2	0	1	100	39	138	1.586E-61	208
003	OQ164637_00003	0.886	132	15	0	1	132	1	132	2.824E-77	255
003	OP875101_00060	0.955	134	6	0	1	134	1	134	1.265E-82	271
004	OP875101_00059	0.99	100	1	0	1	100	39	138	4.479E-62	209
004	OP875100_00176	0.757	99	24	0	1	99	39	137	1.033E-42	154
003	OP875100_00175	0.481	129	66	0	1	128	1	129	6.629E-28	113
003	OP784575_00141	0.886	132	15	0	1	132	1	132	2.824E-77	255
004	OP784575_00140	0.99	100	1	0	1	100	39	138	4.479E-62	209
003	OP756059_00065	0.955	134	6	0	1	134	1	134	3.578E-83	272
004	OP756059_00064	0.99	100	1	0	1	100	39	138	4.479E-62	209
003	OP627531_00040	0.886	132	15	0	1	132	1	132	2.824E-77	255
004	OP627531_00039	0.98	100	2	0	1	100	39	138	1.586E-61	208
003	ON361135_00081	0.977	134	3	0	1	134	1	134	1.109E-84	276
004	ON361135_00080	0.99	100	1	0	1	100	39	138	4.479E-62	209
004	OM870970_00124	0.99	100	1	0	1	100	39	138	4.479E-62	209
003	OM870970_00123	0.992	134	1	0	1	134	1	134	1.334E-86	282
004	OM870969_00127	0.99	100	1	0	1	100	39	138	4.479E-62	209
003	OM870969_00126	0.985	134	2	0	1	134	1	134	4.717E-86	280
004	OM870968_00115	0.99	100	1	0	1	100	39	138	4.479E-62	209
003	OM870968_00114	0.886	132	15	0	1	132	1	132	2.824E-77	255
004	OM870967_00117	0.99	100	1	0	1	100	39	138	4.479E-62	209
003	OM870967_00116	0.886	132	15	0	1	132	1	132	2.824E-77	255
004	OK539826_00144	0.99	100	1	0	1	100	39	138	4.479E-62	209
003	OK539826_00143	0.886	132	15	0	1	132	1	132	2.824E-77	255
004	MW526259_00092	1	100	0	0	1	100	39	138	1.735E-62	211
003	MW526259_00091	0.886	132	15	0	1	132	1	132	2.824E-77	255
003	MN871488_00041	0.992	134	1	0	1	134	1	134	1.334E-86	282
004	MN871488_00040	1	100	0	0	1	100	39	138	1.735E-62	211
004	MN871481_00014	0.99	100	1	0	1	100	39	138	4.479E-62	209
003	MN871481_00013	0.878	132	16	0	1	132	1	132	2.576E-76	252
003	MN871470_00173	0.886	132	15	0	1	132	1	132	2.824E-77	255
004	MN871470_00172	1	100	0	0	1	100	39	138	1.735E-62	211
003	MN563785_00098	0.886	132	15	0	1	132	1	132	2.824E-77	255
004	MN563785_00097	0.99	100	1	0	1	100	39	138	4.479E-62	209
004	MN013356_00006	0.99	100	1	0	1	100	39	138	4.479E-62	209
003	MN013356_00005	0.992	134	1	0	1	134	1	134	1.334E-86	282
004	MK443264_00008	0.99	100	1	0	1	100	39	138	4.479E-62	209
003	MK443264_00007	0.886	132	15	0	1	132	1	132	2.059E-77	256
004	MK340761_00005	0.99	100	1	0	1	100	39	138	4.479E-62	209
003	MK340761_00004	0.878	132	16	0	1	132	1	132	3.532E-76	252
004	MK224498_00077	0.99	100	1	0	1	100	39	138	4.479E-62	209
003	MK224498_00076	0.985	134	2	0	1	134	1	134	2.508E-86	281
004	MK138526_00102	0.84	100	16	0	1	100	39	138	5.422E-50	175
003	MK138526_00101	0.607	130	51	0	1	130	1	130	2.957E-50	177
003	MH791416_00062	0.985	134	2	0	1	134	1	134	4.717E-86	280
004	MH791416_00061	0.99	100	1	0	1	100	39	138	6.144E-62	209
004	MH791408_00161	0.99	100	1	0	1	100	39	138	6.144E-62	209
003	MH791408_00160	0.985	134	2	0	1	134	1	134	4.717E-86	280
004	MH791399_00019	0.99	100	1	0	1	100	39	138	4.479E-62	209
003	MH791399_00018	0.955	134	6	0	1	134	1	134	1.265E-82	271
003	MH725810_00041	0.992	134	1	0	1	134	1	134	1.334E-86	282
004	MH725810_00040	1	100	0	0	1	100	39	138	1.735E-62	211
003	MH370478_00179	0.985	134	2	0	1	134	1	134	8.870E-86	280
004	MH370478_00178	1	100	0	0	1	100	39	138	1.735E-62	211
003	MF974178_00182	0.886	132	15	0	1	132	1	132	2.824E-77	255
004	MF974178_00181	0.99	100	1	0	1	100	39	138	4.479E-62	209
004	LN610587_00005	0.99	100	1	0	1	100	39	138	4.479E-62	209
003	LN610587_00004	0.886	132	15	0	1	132	1	132	2.824E-77	255
004	LN610586_00006	0.99	100	1	0	1	100	39	138	4.479E-62	209
003	LN610586_00005	0.886	132	15	0	1	132	1	132	2.824E-77	255
004	LN610575_00005	0.99	100	1	0	1	100	39	138	4.479E-62	209
003	LN610575_00004	0.886	132	15	0	1	132	1	132	2.824E-77	255
004	LN610572_00006	0.98	100	2	0	1	100	39	138	2.176E-61	207
003	LN610572_00005	0.886	132	15	0	1	132	1	132	2.824E-77	255
004	KY073228_00004	0.99	100	1	0	1	100	39	138	4.479E-62	209
003	KY073228_00003	0.992	134	1	0	1	134	1	134	7.093E-87	283
004	KY000083_00097	0.99	100	1	0	1	100	39	138	4.479E-62	209
003	KY000083_00096	0.94	134	8	0	1	134	1	134	2.976E-81	267
003	KU761955_00181	0.985	134	2	0	1	134	1	134	4.717E-86	280
004	KU761955_00180	0.99	100	1	0	1	100	39	138	4.479E-62	209
004	KU497559_00006	1	100	0	0	1	100	39	138	1.735E-62	211
003	KU497559_00005	1	134	0	0	1	134	1	134	1.067E-87	285
004	KU297675_00004	1	100	0	0	1	100	39	138	1.735E-62	211
003	KU297675_00003	1	134	0	0	1	134	1	134	1.067E-87	285
004	KT804923_00006	1	100	0	0	1	100	39	138	1.735E-62	211
003	KT804923_00005	0.992	134	1	0	1	134	1	134	1.334E-86	282
004	KT736033_00006	1	100	0	0	1	100	39	138	1.735E-62	211
003	KT736033_00005	1	134	0	0	1	134	1	134	1.067E-87	285
003	KR052143_00184	0.94	134	8	0	1	134	1	134	2.976E-81	267
004	KR052143_00183	0.99	100	1	0	1	100	39	138	4.479E-62	209
004	KC862300_00125	0.98	100	2	0	1	100	39	138	1.586E-61	208
003	KC862300_00124	0.886	132	15	0	1	132	1	132	2.824E-77	255
004	KC862298_00125	0.99	100	1	0	1	100	39	138	4.479E-62	209
003	KC862298_00124	0.992	134	1	0	1	134	1	134	1.334E-86	282
004	KC862297_00130	0.83	100	17	0	1	100	39	138	2.635E-49	173
003	KC862297_00129	0.607	130	51	0	1	130	1	130	5.562E-50	177
004	HQ832595_00004	0.99	100	1	0	1	100	39	138	4.479E-62	209
003	HQ832595_00003	0.886	132	15	0	1	132	1	132	2.824E-77	255
004	HE983845_00005	0.98	100	2	0	1	100	39	138	4.094E-61	207
003	HE983845_00004	0.886	132	15	0	1	132	1	132	2.824E-77	255
004	GU988610_00005	0.99	100	1	0	1	100	39	138	4.479E-62	209
003	GU988610_00004	0.94	134	8	0	1	134	1	134	2.976E-81	267
